# Secreted exosomes induce filopodia formation

**DOI:** 10.1101/2024.07.20.604139

**Authors:** Caitlin McAtee, Mikin Patel, Daisuke Hoshino, Bong Hwan Sung, Ariana von Lersner, Mingjian Shi, Nan Hyung Hong, Anna Young, Evan Krystofiak, Andries Zijlstra, Alissa M. Weaver

## Abstract

Filopodia are dynamic adhesive cytoskeletal structures that are critical for directional sensing, polarization, cell-cell adhesion, and migration of diverse cell types. Filopodia are also critical for neuronal synapse formation. While dynamic rearrangement of the actin cytoskeleton is known to be critical for filopodia biogenesis, little is known about the upstream extracellular signals. Here, we identify secreted exosomes as potent regulators of filopodia formation. Inhibition of exosome secretion inhibited the formation and stabilization of filopodia in both cancer cells and neurons and inhibited subsequent synapse formation by neurons. Rescue experiments with purified small and large extracellular vesicles (EVs) identified exosome-enriched small EVs (SEVs) as having potent filopodia-inducing activity. Proteomic analyses of cancer cell-derived SEVs identified the TGF-β family coreceptor endoglin as a key SEV-enriched cargo that regulates filopodia. Cancer cell endoglin levels also affected filopodia-dependent behaviors, including metastasis of cancer cells in chick embryos and 3D migration in collagen gels. As neurons do not express endoglin, we performed a second proteomics experiment to identify SEV cargoes regulated by endoglin that might promote filopodia in both cell types. We discovered a single SEV cargo that was altered in endoglin-KD cancer SEVs, the transmembrane protein Thrombospondin Type 1 Domain Containing 7A (THSD7A). We further found that both cancer cell and neuronal SEVs carry THSD7A and that add-back of purified THSD7A is sufficient to rescue filopodia defects of both endoglin-KD cancer cells and exosome-inhibited neurons. We also find that THSD7A induces filopodia formation through activation of the Rho GTPase, Cdc42. These findings suggest a new model for filopodia formation, triggered by exosomes carrying THSD7A.
