## Supplemental Table 1 for "Secreted exosomes induce filopodia formation"

### Sheet: Samples Report
Proteomics Results from Colloidal Blue Gel Bands (Figure 4A)
				Total Spectrum Count	Total Spectrum Count	Total Spectrum Count	Total Spectrum Count
project-3588				BAND #1	BAND #2	BAND #3	BAND #4
#	Identified Proteins (340)	Accession Number	Molecular Weight	3588 - #1 -	3588 - #2 -	3588 - #3 -	3588 - #4 -
1	Galectin-3-binding protein OS=Mus musculus GN=Lgals3bp PE=1 SV=1	sp|Q07797|LG3BP_MOUSE	64 kDa	124	57	20	7
2	Transitional endoplasmic reticulum ATPase OS=Mus musculus GN=Vcp PE=1 SV=4	sp|Q01853|TERA_MOUSE	89 kDa	134	23	8	2
3	Heat shock protein HSP 90-beta OS=Mus musculus GN=Hsp90ab1 PE=1 SV=3	sp|P11499|HS90B_MOUSE	83 kDa	9	78	12	3
4	|gb|AAG41947.1| keratin 1 [Homo sapiens]gi|17318569|ref|NP_006112.2| keratin 1 [Homo sapiens]gi|39794653|gb|AAH63697.1| Keratin 1 [Homo sapiens]	gi|11935049	66 kDa	2	29	17	40
5	Fructose-bisphosphate aldolase A OS=Mus musculus GN=Aldoa PE=1 SV=2	sp|P05064|ALDOA_MOUSE (+1)	39 kDa	0	5	0	81
6	Sodium/potassium-transporting ATPase subunit alpha-1 OS=Mus musculus GN=Atp1a1 PE=1 SV=1	sp|Q8VDN2|AT1A1_MOUSE	113 kDa	61	14	6	3
7	Transferrin receptor protein 1 OS=Mus musculus GN=Tfrc PE=1 SV=1	sp|Q62351|TFR1_MOUSE	86 kDa	2	18	35	5
8	Procollagen-lysine,2-oxoglutarate 5-dioxygenase 1 OS=Mus musculus GN=Plod1 PE=1 SV=1	sp|Q9R0E2|PLOD1_MOUSE	84 kDa	8	31	10	9
9	Alpha-N-acetylglucosaminidase OS=Mus musculus GN=Naglu PE=2 SV=1	tr|O88325|O88325_MOUSE	83 kDa	21	22	13	0
10	Elongation factor 2 OS=Mus musculus GN=Eef2 PE=1 SV=2	sp|P58252|EF2_MOUSE	95 kDa	38	7	5	3
11	|ref|NP_000217.2| keratin 9 [Homo sapiens]	gi|55956899	62 kDa	2	8	10	31
12	26S proteasome non-ATPase regulatory subunit 2 OS=Mus musculus GN=Psmd2 PE=1 SV=1	sp|Q8VDM4|PSMD2_MOUSE	100 kDa	35	14	0	0
13	|ref|NP_000412.2| keratin 10 [Homo sapiens]gi|21961605|gb|AAH34697.1| Keratin 10 [Homo sapiens]	gi|40354192	59 kDa	0	27	8	15
14	Heat shock protein HSP 90-alpha OS=Mus musculus GN=Hsp90aa1 PE=1 SV=4	sp|P07901|HS90A_MOUSE	85 kDa	10	73	10	0
15	Cytosolic 10-formyltetrahydrofolate dehydrogenase OS=Mus musculus GN=Aldh1l1 PE=2 SV=1	sp|Q8R0Y6|AL1L1_MOUSE	99 kDa	36	3	3	0
16	Programmed cell death 6-interacting protein OS=Mus musculus GN=Pdcd6ip PE=1 SV=3	sp|Q9WU78|PDC6I_MOUSE	96 kDa	9	12	20	0
17	|gb|AAC83410.1| epidermal cytokeratin 2 [Homo sapiens]gi|2565257|gb|AAB81946.1| keratin 2e [Homo sapiens]gi|482387|pir||A44861 keratin, 67K type II epidermal - humangi|547754|sp|P35908|K22E_HUMAN Keratin, type II cytoskeletal 2 epidermal (Cytokeratin 2e) (K2e) (CK 2e)	gi|181402 (+1)	66 kDa	0	29	5	7
18	Fatty acid synthase OS=Mus musculus GN=Fasn PE=1 SV=2	sp|P19096|FAS_MOUSE	272 kDa	8	7	21	0
19	Serotransferrin OS=Mus musculus GN=Tf PE=1 SV=1	sp|Q921I1|TRFE_MOUSE	77 kDa	0	0	33	0
20	Adipocyte enhancer-binding protein 1 OS=Mus musculus GN=Aebp1 PE=1 SV=1	sp|Q640N1|AEBP1_MOUSE	128 kDa	10	11	10	1
21	Actin, cytoplasmic 1 OS=Mus musculus GN=Actb PE=1 SV=1	sp|P60710|ACTB_MOUSE (+1)	42 kDa	0	2	0	30
22	Procollagen-lysine,2-oxoglutarate 5-dioxygenase 3 OS=Mus musculus GN=Plod3 PE=1 SV=1	sp|Q9R0E1|PLOD3_MOUSE	85 kDa	25	4	2	0
23	Alpha-actinin-4 OS=Mus musculus GN=Actn4 PE=1 SV=1	sp|P57780|ACTN4_MOUSE	105 kDa	18	8	0	4
24	Complement C2 OS=Mus musculus GN=C2 PE=2 SV=2	sp|P21180|CO2_MOUSE	85 kDa	9	7	11	0
25	|prf||754920A albumin [Bos primigenius taurus]	gi|229552	66 kDa	6	9	4	7
26	26S proteasome non-ATPase regulatory subunit 13 OS=Mus musculus GN=Psmd13 PE=1 SV=1	sp|Q9WVJ2|PSD13_MOUSE	43 kDa	0	0	0	26
27	Coatomer subunit beta' OS=Mus musculus GN=Copb2 PE=2 SV=2	sp|O55029|COPB2_MOUSE	102 kDa	11	9	5	0
28	Coatomer subunit gamma-2 OS=Mus musculus GN=Copg2 PE=2 SV=1	sp|Q9QXK3|COPG2_MOUSE	98 kDa	5	20	0	0
29	5,6-dihydroxyindole-2-carboxylic acid oxidase OS=Mus musculus GN=Tyrp1 PE=1 SV=1	sp|P07147|TYRP1_MOUSE	61 kDa	2	3	17	2
30	COP9 signalosome complex subunit 4 OS=Mus musculus GN=Cops4 PE=1 SV=1	sp|O88544|CSN4_MOUSE	46 kDa	0	0	0	24
31	Ubiquitin-like modifier-activating enzyme 1 OS=Mus musculus GN=Uba1 PE=1 SV=1	sp|Q02053|UBA1_MOUSE	118 kDa	4	6	7	6
32	Coatomer subunit alpha OS=Mus musculus GN=Copa PE=1 SV=2	sp|Q8CIE6|COPA_MOUSE	138 kDa	14	2	5	2
33	Eukaryotic translation initiation factor 3 subunit A OS=Mus musculus GN=Eif3a PE=1 SV=5	sp|P23116|EIF3A_MOUSE	162 kDa	5	11	5	1
34	Cytoplasmic dynein 1 heavy chain 1 OS=Mus musculus GN=Dync1h1 PE=1 SV=2	sp|Q9JHU4|DYHC1_MOUSE	532 kDa	4	10	7	1
35	Putative pre-mRNA-splicing factor ATP-dependent RNA helicase DHX15 OS=Mus musculus GN=Dhx15 PE=2 SV=2	sp|O35286|DHX15_MOUSE	91 kDa	0	9	12	1
36	Aspartate aminotransferase, cytoplasmic OS=Mus musculus GN=Got1 PE=1 SV=3	sp|P05201|AATC_MOUSE	46 kDa	0	0	0	22
37	Chondroitin sulfate synthase 2 OS=Mus musculus GN=Chpf PE=2 SV=1	sp|Q6IQX7|CHSS2_MOUSE	86 kDa	6	12	3	0
38	Clathrin heavy chain 1 OS=Mus musculus GN=Cltc PE=1 SV=3	sp|Q68FD5|CLH_MOUSE (+1)	192 kDa	0	15	3	3
39	|ref|NP_000517.2| keratin 14 [Homo sapiens]gi|27769301|gb|AAH42437.1| Keratin 14 [Homo sapiens]gi|13432173|sp|P02533|K1CN_HUMAN Keratin, type I cytoskeletal 14 (Cytokeratin 14) (K14) (CK 14)	gi|15431310 (+2)	52 kDa	0	10	3	15
40	Pyruvate kinase isozymes M1/M2 OS=Mus musculus GN=Pkm PE=1 SV=4	sp|P52480|KPYM_MOUSE	58 kDa	2	3	7	8
41	Bifunctional glutamate/proline--tRNA ligase OS=Mus musculus GN=Eprs PE=2 SV=4	sp|Q8CGC7|SYEP_MOUSE	170 kDa	6	6	6	2
42	Basement membrane-specific heparan sulfate proteoglycan core protein OS=Mus musculus GN=Hspg2 PE=4 SV=1	tr|B1B0C7|B1B0C7_MOUSE (+1)	469 kDa	9	4	7	0
43	Laminin subunit beta-2 OS=Mus musculus GN=Lamb2 PE=2 SV=2	sp|Q61292|LAMB2_MOUSE	197 kDa	5	14	1	0
44	DNA replication licensing factor MCM2 OS=Mus musculus GN=Mcm2 PE=1 SV=3	sp|P97310|MCM2_MOUSE	102 kDa	1	16	2	0
45	Alanine--tRNA ligase, cytoplasmic OS=Mus musculus GN=Aars PE=1 SV=1	sp|Q8BGQ7|SYAC_MOUSE	107 kDa	6	5	3	5
46	Nucleolin OS=Mus musculus GN=Ncl PE=1 SV=2	sp|P09405|NUCL_MOUSE	77 kDa	4	8	6	0
47	Glypican-1 OS=Mus musculus GN=Gpc1 PE=1 SV=1	sp|Q9QZF2|GPC1_MOUSE	61 kDa	5	9	5	0
48	Actin-related protein 2 OS=Mus musculus GN=Actr2 PE=1 SV=1	sp|P61161|ARP2_MOUSE	45 kDa	0	0	1	17
49	Ras GTPase-activating-like protein IQGAP1 OS=Mus musculus GN=Iqgap1 PE=1 SV=2	sp|Q9JKF1|IQGA1_MOUSE	189 kDa	0	18	0	0
50	Heat shock cognate 71 kDa protein OS=Mus musculus GN=Hspa8 PE=1 SV=1	sp|P63017|HSP7C_MOUSE	71 kDa	1	3	7	6
51	Immunoglobulin superfamily member 8 OS=Mus musculus GN=Igsf8 PE=1 SV=2	sp|Q8R366|IGSF8_MOUSE (+1)	65 kDa	1	1	13	2
52	DNA replication licensing factor MCM7 OS=Mus musculus GN=Mcm7 PE=2 SV=1	sp|Q61881|MCM7_MOUSE	81 kDa	0	14	3	0
53	Splicing factor 3B subunit 1 OS=Mus musculus GN=Sf3b1 PE=4 SV=1	tr|G5E866|G5E866_MOUSE	146 kDa	1	16	0	0
54	Eukaryotic translation initiation factor 3 subunit M OS=Mus musculus GN=Eif3m PE=2 SV=1	sp|Q99JX4|EIF3M_MOUSE	43 kDa	0	0	0	17
55	Polyubiquitin-B OS=Mus musculus GN=Ubb PE=1 SV=1	sp|P0CG49|UBB_MOUSE (+7)	34 kDa	4	3	7	2
56	L-dopachrome tautomerase OS=Mus musculus GN=Dct PE=1 SV=2	sp|P29812|TYRP2_MOUSE	59 kDa	1	2	12	1
57	Myosin-9 OS=Mus musculus GN=Myh9 PE=1 SV=4	sp|Q8VDD5|MYH9_MOUSE	226 kDa	11	4	1	0
58	4F2 cell-surface antigen heavy chain OS=Mus musculus GN=Slc3a2 PE=1 SV=1	sp|P10852|4F2_MOUSE (+1)	58 kDa	1	6	9	0
59	Endoplasmin OS=Mus musculus GN=Hsp90b1 PE=1 SV=2	sp|P08113|ENPL_MOUSE	92 kDa	17	3	0	0
60	Cysteine--tRNA ligase, cytoplasmic OS=Mus musculus GN=Cars PE=1 SV=2	sp|Q9ER72|SYCC_MOUSE	95 kDa	0	1	15	0
61	Importin subunit beta-1 OS=Mus musculus GN=Kpnb1 PE=1 SV=2	sp|P70168|IMB1_MOUSE	97 kDa	16	0	0	0
62	N-alpha-acetyltransferase 15, NatA auxiliary subunit OS=Mus musculus GN=Naa15 PE=1 SV=1	sp|Q80UM3|NAA15_MOUSE (+1)	101 kDa	16	0	0	0
63	Kinesin-1 heavy chain OS=Mus musculus GN=Kif5b PE=1 SV=3	sp|Q61768|KINH_MOUSE	110 kDa	4	7	4	0
64	Filamin-A OS=Mus musculus GN=Flna PE=1 SV=5	sp|Q8BTM8|FLNA_MOUSE (+2)	281 kDa	12	2	1	0
65	Eukaryotic translation initiation factor 3 subunit H OS=Mus musculus GN=Eif3h PE=1 SV=1	sp|Q91WK2|EIF3H_MOUSE	40 kDa	0	0	0	15
66	Aconitate hydratase, mitochondrial OS=Mus musculus GN=Aco2 PE=1 SV=1	sp|Q99KI0|ACON_MOUSE	85 kDa	0	15	0	0
67	Laminin subunit gamma-1 OS=Mus musculus GN=Lamc1 PE=4 SV=1	tr|F8VQJ3|F8VQJ3_MOUSE	177 kDa	6	8	0	0
68	|gb|AAH14152.1| Keratin 6A [Homo sapiens]	gi|15559584	60 kDa	0	2	0	19
69	Radixin OS=Mus musculus GN=Rdx PE=1 SV=3	sp|P26043|RADI_MOUSE	69 kDa	0	0	13	1
70	Fructose-bisphosphate aldolase C OS=Mus musculus GN=Aldoc PE=1 SV=4	sp|P05063|ALDOC_MOUSE	39 kDa	0	0	0	22
71	T-complex protein 1 subunit alpha OS=Mus musculus GN=Tcp1 PE=1 SV=3	sp|P11983|TCPA_MOUSE	60 kDa	0	0	0	14
72	|sp|P00761|TRYP_PIG TRYPSIN PRECURSOR.	gi|136429	24 kDa	4	4	1	4
73	Signal transducer and activator of transcription 1 OS=Mus musculus GN=Stat1 PE=2 SV=1	tr|Q8C3V4|Q8C3V4_MOUSE	87 kDa	1	10	1	1
74	Eukaryotic translation initiation factor 3 subunit B OS=Mus musculus GN=Eif3b PE=1 SV=1	sp|Q8JZQ9|EIF3B_MOUSE	91 kDa	4	7	2	0
75	T-complex protein 1 subunit theta OS=Mus musculus GN=Cct8 PE=1 SV=3	sp|P42932|TCPQ_MOUSE	60 kDa	8	4	0	1
76	Transcobalamin-2 OS=Mus musculus GN=Tcn2 PE=2 SV=1	sp|O88968|TCO2_MOUSE	48 kDa	0	0	0	13
77	Glycogen [starch] synthase, muscle OS=Mus musculus GN=Gys1 PE=1 SV=2	sp|Q9Z1E4|GYS1_MOUSE (+1)	84 kDa	2	6	4	0
78	|gb|AAH71906.1| Keratin 5 [Homo sapiens]gi|27503816|gb|AAH42132.1| Keratin 5 [Homo sapiens]gi|18999435|gb|AAH24292.1| Keratin 5 [Homo sapiens]	gi|47940601	62 kDa	0	7	0	14
79	V-type proton ATPase subunit C 1 OS=Mus musculus GN=Atp6v1c1 PE=1 SV=4	sp|Q9Z1G3|VATC1_MOUSE	44 kDa	0	0	0	12
80	Protein Qars OS=Mus musculus GN=Qars PE=3 SV=1	tr|D3Z158|D3Z158_MOUSE (+1)	82 kDa	0	12	0	0
81	Cullin-associated NEDD8-dissociated protein 1 OS=Mus musculus GN=Cand1 PE=2 SV=2	sp|Q6ZQ38|CAND1_MOUSE	136 kDa	5	5	1	0
82	Fibulin-1 OS=Mus musculus GN=Fbln1 PE=1 SV=2	sp|Q08879|FBLN1_MOUSE	78 kDa	8	2	1	0
83	Hepatocyte growth factor receptor OS=Mus musculus GN=Met PE=1 SV=1	sp|P16056|MET_MOUSE (+1)	154 kDa	9	2	0	0
84	6-phosphofructokinase, liver type OS=Mus musculus GN=Pfkl PE=1 SV=4	sp|P12382|K6PL_MOUSE	85 kDa	0	0	10	1
85	Elongation factor 1-alpha 1 OS=Mus musculus GN=Eef1a1 PE=1 SV=3	sp|P10126|EF1A1_MOUSE	50 kDa	0	1	0	10
86	Glycogen phosphorylase, brain form OS=Mus musculus GN=Pygb PE=1 SV=3	sp|Q8CI94|PYGB_MOUSE	97 kDa	10	1	0	0
87	Alpha-1,6-mannosylglycoprotein 6-beta-N-acetylglucosaminyltransferase A OS=Mus musculus GN=Mgat5 PE=2 SV=1	sp|Q8R4G6|MGT5A_MOUSE	85 kDa	10	1	0	0
88	Vacuolar protein sorting-associated protein 35 OS=Mus musculus GN=Vps35 PE=1 SV=1	sp|Q9EQH3|VPS35_MOUSE	92 kDa	0	1	10	0
89	Acylamino-acid-releasing enzyme OS=Mus musculus GN=Apeh PE=2 SV=3	sp|Q8R146|APEH_MOUSE	82 kDa	0	1	10	0
90	Guanine nucleotide-binding protein subunit alpha-13 OS=Mus musculus GN=Gna13 PE=1 SV=1	sp|P27601|GNA13_MOUSE	44 kDa	0	0	0	11
91	Phospholipase A-2-activating protein OS=Mus musculus GN=Plaa PE=2 SV=4	sp|P27612|PLAP_MOUSE	87 kDa	0	0	11	0
92	Transportin-3 OS=Mus musculus GN=Tnpo3 PE=1 SV=1	sp|Q6P2B1|TNPO3_MOUSE	104 kDa	11	0	0	0
93	UTP--glucose-1-phosphate uridylyltransferase OS=Mus musculus GN=Ugp2 PE=2 SV=3	sp|Q91ZJ5|UGPA_MOUSE	57 kDa	0	0	0	11
94	DNA replication licensing factor MCM4 OS=Mus musculus GN=Mcm4 PE=2 SV=1	sp|P49717|MCM4_MOUSE	97 kDa	3	2	4	1
95	|pir||JC4313 keratin 16, type I, cytoskeletal - humangi|1195531|gb|AAB35421.1| type I keratin 16; K16 [Homo sapiens]	gi|1363944 (+1)	51 kDa	0	6	0	17
96	26S protease regulatory subunit 10B OS=Mus musculus GN=Psmc6 PE=1 SV=1	sp|P62334|PRS10_MOUSE	44 kDa	0	0	0	10
97	Septin-9 OS=Mus musculus GN=Sept9 PE=1 SV=1	sp|Q80UG5|SEPT9_MOUSE (+1)	66 kDa	0	0	0	10
98	Cullin-2 OS=Mus musculus GN=Cul2 PE=1 SV=2	sp|Q9D4H8|CUL2_MOUSE	87 kDa	0	0	10	0
99	Coatomer subunit gamma-1 OS=Mus musculus GN=Copg1 PE=2 SV=1	sp|Q9QZE5|COPG1_MOUSE	98 kDa	14	0	0	0
100	ATP-citrate synthase OS=Mus musculus GN=Acly PE=1 SV=1	sp|Q91V92|ACLY_MOUSE (+1)	120 kDa	3	2	3	1
101	Procollagen-lysine,2-oxoglutarate 5-dioxygenase 2 OS=Mus musculus GN=Plod2 PE=2 SV=2	sp|Q9R0B9|PLOD2_MOUSE (+1)	84 kDa	5	2	1	1
102	C-1-tetrahydrofolate synthase, cytoplasmic OS=Mus musculus GN=Mthfd1 PE=1 SV=4	sp|Q922D8|C1TC_MOUSE	101 kDa	2	5	2	0
103	Ras GTPase-activating protein 3 OS=Mus musculus GN=Rasa3 PE=1 SV=2	sp|Q60790|RASA3_MOUSE	96 kDa	6	2	1	0
104	Eukaryotic translation initiation factor 3 subunit C OS=Mus musculus GN=Eif3c PE=1 SV=1	sp|Q8R1B4|EIF3C_MOUSE	106 kDa	0	2	6	1
105	Follistatin-related protein 4 OS=Mus musculus GN=Fstl4 PE=2 SV=1	sp|Q5STE3|FSTL4_MOUSE	93 kDa	7	2	0	0
106	Centromere/kinetochore protein zw10 homolog OS=Mus musculus GN=Zw10 PE=2 SV=3	sp|O54692|ZW10_MOUSE	88 kDa	0	9	0	0
107	COP9 signalosome complex subunit 3 OS=Mus musculus GN=Cops3 PE=1 SV=3	sp|O88543|CSN3_MOUSE	48 kDa	0	0	0	9
108	Aspartate aminotransferase, mitochondrial OS=Mus musculus GN=Got2 PE=1 SV=1	sp|P05202|AATM_MOUSE	47 kDa	0	0	0	9
109	Alpha-enolase OS=Mus musculus GN=Eno1 PE=1 SV=3	sp|P17182|ENOA_MOUSE	47 kDa	0	0	0	9
110	Guanine nucleotide-binding protein G(q) subunit alpha OS=Mus musculus GN=Gnaq PE=1 SV=4	sp|P21279|GNAQ_MOUSE	42 kDa	0	0	0	10
111	Transportin-1 OS=Mus musculus GN=Tnpo1 PE=1 SV=2	sp|Q8BFY9|TNPO1_MOUSE	102 kDa	0	9	0	0
112	WD repeat-containing protein 11 OS=Mus musculus GN=Wdr11 PE=2 SV=1	sp|Q8K1X1|WDR11_MOUSE (+1)	136 kDa	9	0	0	0
113	Vacuolar protein sorting-associated protein 16 homolog OS=Mus musculus GN=Vps16 PE=1 SV=3	sp|Q920Q4|VPS16_MOUSE (+1)	95 kDa	9	0	0	0
114	Cleavage stimulation factor subunit 3 OS=Mus musculus GN=Cstf3 PE=1 SV=1	sp|Q99LI7|CSTF3_MOUSE	83 kDa	0	0	9	0
115	Glyceraldehyde-3-phosphate dehydrogenase OS=Mus musculus GN=Gapdh PE=1 SV=2	sp|P16858|G3P_MOUSE	36 kDa	0	2	2	4
116	26S proteasome non-ATPase regulatory subunit 1 OS=Mus musculus GN=Psmd1 PE=1 SV=1	sp|Q3TXS7|PSMD1_MOUSE	106 kDa	4	3	1	0
117	Phospholipid transfer protein OS=Mus musculus GN=Pltp PE=1 SV=1	sp|P55065|PLTP_MOUSE	54 kDa	0	2	6	0
118	Endoglin OS=Mus musculus GN=Eng PE=1 SV=2	sp|Q63961|EGLN_MOUSE (+2)	70 kDa	2	6	0	0
119	X-ray repair cross-complementing protein 5 OS=Mus musculus GN=Xrcc5 PE=2 SV=4	sp|P27641|XRCC5_MOUSE	83 kDa	0	8	0	0
120	Polyadenylate-binding protein 1 OS=Mus musculus GN=Pabpc1 PE=1 SV=2	sp|P29341|PABP1_MOUSE	71 kDa	0	0	0	8
121	Mitogen-activated protein kinase 1 OS=Mus musculus GN=Mapk1 PE=1 SV=3	sp|P63085|MK01_MOUSE	41 kDa	0	0	0	8
122	Casein kinase II subunit alpha OS=Mus musculus GN=Csnk2a1 PE=1 SV=2	sp|Q60737|CSK21_MOUSE	45 kDa	0	0	0	8
123	Protein VAC14 homolog OS=Mus musculus GN=Vac14 PE=1 SV=1	sp|Q80WQ2|VAC14_MOUSE	88 kDa	0	8	0	0
124	Thimet oligopeptidase OS=Mus musculus GN=Thop1 PE=1 SV=1	sp|Q8C1A5|THOP1_MOUSE	78 kDa	0	0	8	0
125	GDP-mannose 4,6 dehydratase OS=Mus musculus GN=Gmds PE=2 SV=1	sp|Q8K0C9|GMDS_MOUSE	42 kDa	0	0	0	8
126	Lysosomal alpha-glucosidase OS=Mus musculus GN=Gaa PE=1 SV=2	sp|P70699|LYAG_MOUSE	106 kDa	0	4	2	1
127	Heat shock 70 kDa protein 4 OS=Mus musculus GN=Hspa4 PE=1 SV=1	sp|Q61316|HSP74_MOUSE (+1)	94 kDa	5	1	1	0
128	Sortilin OS=Mus musculus GN=Sort1 PE=1 SV=1	sp|Q6PHU5|SORT_MOUSE	91 kDa	4	4	0	0
129	Transmembrane glycoprotein NMB OS=Mus musculus GN=Gpnmb PE=1 SV=2	sp|Q99P91|GPNMB_MOUSE	64 kDa	4	3	0	0
130	Tripeptidyl-peptidase 2 OS=Mus musculus GN=Tpp2 PE=2 SV=3	sp|Q64514|TPP2_MOUSE	140 kDa	1	5	1	0
131	Laminin subunit alpha-5 OS=Mus musculus GN=Lama5 PE=1 SV=4	sp|Q61001|LAMA5_MOUSE	404 kDa	2	5	0	0
132	SUMO-activating enzyme subunit 2 OS=Mus musculus GN=Uba2 PE=2 SV=1	sp|Q9Z1F9|SAE2_MOUSE	71 kDa	0	6	1	0
133	DNA replication licensing factor MCM5 OS=Mus musculus GN=Mcm5 PE=2 SV=1	sp|P49718|MCM5_MOUSE (+1)	82 kDa	0	7	0	0
134	Nuclease-sensitive element-binding protein 1 OS=Mus musculus GN=Ybx1 PE=1 SV=3	sp|P62960|YBOX1_MOUSE	36 kDa	0	0	0	7
135	Sorbitol dehydrogenase OS=Mus musculus GN=Sord PE=1 SV=3	sp|Q64442|DHSO_MOUSE	38 kDa	0	0	0	7
136	Multivesicular body subunit 12B OS=Mus musculus GN=Fam125b PE=2 SV=2	sp|Q6KAU4|F125B_MOUSE	35 kDa	0	0	0	7
137	Threonine--tRNA ligase, cytoplasmic OS=Mus musculus GN=Tars PE=1 SV=2	sp|Q9D0R2|SYTC_MOUSE	83 kDa	0	0	7	0
138	CD2-associated protein OS=Mus musculus GN=Cd2ap PE=1 SV=3	sp|Q9JLQ0|CD2AP_MOUSE	70 kDa	0	0	7	0
139	Protein Sec24c OS=Mus musculus GN=Sec24c PE=4 SV=1	tr|G3X972|G3X972_MOUSE	119 kDa	0	7	0	0
140	Elongator complex protein 2 OS=Mus musculus GN=Elp2 PE=1 SV=1	sp|Q91WG4|ELP2_MOUSE	93 kDa	0	7	0	0
141	Poly(rC)-binding protein 1 OS=Mus musculus GN=Pcbp1 PE=1 SV=1	sp|P60335|PCBP1_MOUSE	37 kDa	0	0	0	7
142	Plexin-B2 OS=Mus musculus GN=Plxnb2 PE=1 SV=1	sp|B2RXS4|PLXB2_MOUSE	206 kDa	0	0	7	0
143	Synaptic vesicle membrane protein VAT-1 homolog OS=Mus musculus GN=Vat1 PE=1 SV=3	sp|Q62465|VAT1_MOUSE	43 kDa	0	0	0	7
144	Complement C4-B OS=Mus musculus GN=C4b PE=1 SV=3	sp|P01029|CO4B_MOUSE	193 kDa	0	8	0	0
145	V-type proton ATPase catalytic subunit A OS=Mus musculus GN=Atp6v1a PE=1 SV=2	sp|P50516|VATA_MOUSE	68 kDa	0	0	3	3
146	Melanocyte protein PMEL OS=Mus musculus GN=Pmel PE=1 SV=1	sp|Q60696|PMEL_MOUSE (+1)	66 kDa	2	4	0	0
147	Tubulin beta-5 chain OS=Mus musculus GN=Tubb5 PE=1 SV=1	sp|P99024|TBB5_MOUSE	50 kDa	1	0	0	5
148	Phosphoserine aminotransferase OS=Mus musculus GN=Psat1 PE=1 SV=1	sp|Q99K85|SERC_MOUSE	40 kDa	1	0	0	5
149	Dynactin subunit 1 OS=Mus musculus GN=Dctn1 PE=1 SV=3	sp|O08788|DCTN1_MOUSE (+3)	142 kDa	0	1	5	0
150	Calnexin OS=Mus musculus GN=Canx PE=1 SV=1	sp|P35564|CALX_MOUSE	67 kDa	0	7	0	0
151	cAMP-dependent protein kinase catalytic subunit beta OS=Mus musculus GN=Prkacb PE=1 SV=2	sp|P68181|KAPCB_MOUSE	41 kDa	0	0	0	6
152	Exocyst complex component 8 OS=Mus musculus GN=Exoc8 PE=1 SV=1	sp|Q6PGF7|EXOC8_MOUSE	81 kDa	0	0	6	0
153	Cullin-3 OS=Mus musculus GN=Cul3 PE=1 SV=1	sp|Q9JLV5|CUL3_MOUSE	89 kDa	0	0	6	0
154	Peptidyl-prolyl cis-trans isomerase D OS=Mus musculus GN=Ppid PE=1 SV=3	sp|Q9CR16|PPID_MOUSE	41 kDa	0	0	0	6
155	Cullin-4B OS=Mus musculus GN=Cul4b PE=1 SV=1	sp|A2A432|CUL4B_MOUSE (+1)	111 kDa	0	0	6	0
156	Cytoplasmic dynein 1 intermediate chain 2 OS=Mus musculus GN=Dync1i2 PE=2 SV=1	sp|O88487|DC1I2_MOUSE (+2)	68 kDa	0	0	6	0
157	T-complex protein 1 subunit epsilon OS=Mus musculus GN=Cct5 PE=1 SV=1	sp|P80316|TCPE_MOUSE	60 kDa	0	0	0	6
158	Tubulin alpha-1B chain OS=Mus musculus GN=Tuba1b PE=1 SV=2	sp|P05213|TBA1B_MOUSE (+2)	50 kDa	0	0	0	6
159	Protein arginine N-methyltransferase 1 OS=Mus musculus GN=Prmt1 PE=1 SV=1	sp|Q9JIF0|ANM1_MOUSE (+2)	42 kDa	0	0	0	6
160	Laminin subunit beta-1 OS=Mus musculus GN=Lamb1 PE=1 SV=3	sp|P02469|LAMB1_MOUSE (+1)	197 kDa	0	2	1	2
161	Staphylococcal nuclease domain-containing protein 1 OS=Mus musculus GN=Snd1 PE=1 SV=1	sp|Q78PY7|SND1_MOUSE	102 kDa	2	1	2	0
162	Methionine--tRNA ligase, cytoplasmic OS=Mus musculus GN=Mars PE=2 SV=1	sp|Q68FL6|SYMC_MOUSE (+1)	101 kDa	3	2	0	0
163	Neuropilin-2 OS=Mus musculus GN=Nrp2 PE=2 SV=2	sp|O35375|NRP2_MOUSE	105 kDa	1	4	0	0
164	Acetyl-CoA acetyltransferase, mitochondrial OS=Mus musculus GN=Acat1 PE=1 SV=1	sp|Q8QZT1|THIL_MOUSE	45 kDa	0	1	0	4
165	Splicing factor 3A subunit 1 OS=Mus musculus GN=Sf3a1 PE=1 SV=1	sp|Q8K4Z5|SF3A1_MOUSE	89 kDa	0	1	4	0
166	Dynactin subunit 4 OS=Mus musculus GN=Dctn4 PE=1 SV=1	sp|Q8CBY8|DCTN4_MOUSE	53 kDa	1	0	0	4
167	40S ribosomal protein SA OS=Mus musculus GN=Rpsa PE=1 SV=4	sp|P14206|RSSA_MOUSE (+1)	33 kDa	0	0	0	5
168	Guanine nucleotide-binding protein subunit alpha-11 OS=Mus musculus GN=Gna11 PE=1 SV=1	sp|P21278|GNA11_MOUSE	42 kDa	0	0	0	9
169	GDP-L-fucose synthase OS=Mus musculus GN=Tsta3 PE=2 SV=3	sp|P23591|FCL_MOUSE	36 kDa	0	0	0	5
170	Glucosamine--fructose-6-phosphate aminotransferase [isomerizing] 1 OS=Mus musculus GN=Gfpt1 PE=1 SV=3	sp|P47856|GFPT1_MOUSE	79 kDa	0	0	5	0
171	THO complex subunit 3 OS=Mus musculus GN=Thoc3 PE=2 SV=1	sp|Q8VE80|THOC3_MOUSE	39 kDa	0	0	0	5
172	Probable ATP-dependent RNA helicase DHX36 OS=Mus musculus GN=Dhx36 PE=2 SV=2	sp|Q8VHK9|DHX36_MOUSE	114 kDa	0	5	0	0
173	Galactokinase OS=Mus musculus GN=Galk1 PE=2 SV=1	tr|Q9JIA6|Q9JIA6_MOUSE	42 kDa	0	0	0	5
174	Ribonucleoside-diphosphate reductase large subunit OS=Mus musculus GN=Rrm1 PE=1 SV=2	sp|P07742|RIR1_MOUSE	90 kDa	0	5	0	0
175	Gamma-tubulin complex component 3 OS=Mus musculus GN=Tubgcp3 PE=2 SV=2	sp|P58854|GCP3_MOUSE	103 kDa	5	0	0	0
176	Glycogenin-1 OS=Mus musculus GN=Gyg1 PE=2 SV=3	sp|Q9R062|GLYG_MOUSE (+1)	37 kDa	0	0	0	5
177	Monocarboxylate transporter 1 OS=Mus musculus GN=Slc16a1 PE=1 SV=1	sp|P53986|MOT1_MOUSE	53 kDa	0	0	0	5
178	Ezrin OS=Mus musculus GN=Ezr PE=1 SV=3	sp|P26040|EZRI_MOUSE	69 kDa	0	0	10	0
179	Phosphotriesterase-related protein OS=Mus musculus GN=Pter PE=2 SV=1	sp|Q60866|PTER_MOUSE	39 kDa	0	0	0	5
180	Gephyrin OS=Mus musculus GN=Gphn PE=1 SV=2	sp|Q8BUV3|GEPH_MOUSE (+1)	83 kDa	5	0	0	0
181	Reticulon-4 OS=Mus musculus GN=Rtn4 PE=1 SV=2	sp|Q99P72|RTN4_MOUSE (+2)	127 kDa	0	0	0	5
182	26S proteasome non-ATPase regulatory subunit 11 OS=Mus musculus GN=Psmd11 PE=1 SV=3	sp|Q8BG32|PSD11_MOUSE	47 kDa	0	0	0	5
183	DnaJ homolog subfamily B member 11 OS=Mus musculus GN=Dnajb11 PE=1 SV=1	sp|Q99KV1|DJB11_MOUSE	41 kDa	0	0	0	5
184	Alpha-2-macroglobulin-P OS=Mus musculus GN=A2mp PE=2 SV=2	sp|Q6GQT1|A2MP_MOUSE	164 kDa	2	0	1	1
185	*REV* Titin OS=Mus musculus GN=Ttn PE=1 SV=1	r-sp|A2ASS6|TITIN_MOUSE (+2)	3906 kDa	0	1	1	3
186	Vacuolar protein sorting-associated protein 51 homolog OS=Mus musculus GN=Vps51 PE=2 SV=2	sp|Q3UVL4|VPS51_MOUSE	86 kDa	2	2	0	0
187	Integrin alpha-6 OS=Mus musculus GN=Itga6 PE=1 SV=3	sp|Q61739|ITA6_MOUSE	122 kDa	0	0	2	2
188	Transcription intermediary factor 1-beta OS=Mus musculus GN=Trim28 PE=1 SV=3	sp|Q62318|TIF1B_MOUSE	89 kDa	2	2	0	0
189	6-phosphofructokinase type C OS=Mus musculus GN=Pfkp PE=1 SV=1	sp|Q9WUA3|K6PP_MOUSE (+1)	85 kDa	0	0	6	3
190	E3 ubiquitin-protein ligase UBR4 OS=Mus musculus GN=Ubr4 PE=1 SV=1	sp|A2AN08|UBR4_MOUSE	572 kDa	0	2	0	2
191	Solute carrier family 12 member 7 OS=Mus musculus GN=Slc12a7 PE=1 SV=1	sp|Q9WVL3|S12A7_MOUSE	119 kDa	2	2	0	0
192	AMP deaminase 2 OS=Mus musculus GN=Ampd2 PE=1 SV=1	sp|Q9DBT5|AMPD2_MOUSE (+1)	92 kDa	2	2	0	0
193	T-complex protein 1 subunit zeta OS=Mus musculus GN=Cct6a PE=1 SV=3	sp|P80317|TCPZ_MOUSE (+1)	58 kDa	0	0	1	3
194	Aldehyde dehydrogenase family 16 member A1 OS=Mus musculus GN=Aldh16a1 PE=2 SV=2	sp|Q571I9|A16A1_MOUSE (+1)	85 kDa	0	3	1	0
195	DNA replication licensing factor MCM6 OS=Mus musculus GN=Mcm6 PE=1 SV=1	sp|P97311|MCM6_MOUSE	93 kDa	1	0	3	0
196	Heterogeneous nuclear ribonucleoprotein U OS=Mus musculus GN=Hnrnpu PE=1 SV=1	sp|Q8VEK3|HNRPU_MOUSE (+1)	88 kDa	1	0	3	0
197	Phosphoinositide 3-kinase regulatory subunit 4 OS=Mus musculus GN=Pik3r4 PE=1 SV=3	sp|Q8VD65|PI3R4_MOUSE	153 kDa	1	3	0	0
198	Lysosomal alpha-mannosidase OS=Mus musculus GN=Man2b1 PE=2 SV=4	sp|O09159|MA2B1_MOUSE	115 kDa	1	0	3	0
199	Alpha-2-macroglobulin OS=Mus musculus GN=A2m PE=1 SV=3	sp|Q61838|A2M_MOUSE (+1)	166 kDa	3	0	1	0
200	Ceruloplasmin OS=Mus musculus GN=Cp PE=1 SV=2	sp|Q61147|CERU_MOUSE (+1)	121 kDa	3	0	0	1
201	Vacuolar protein sorting-associated protein 52 homolog OS=Mus musculus GN=Vps52 PE=2 SV=1	sp|Q8C754|VPS52_MOUSE	82 kDa	0	3	1	0
202	Carbonic anhydrase 6 OS=Mus musculus GN=Ca6 PE=1 SV=3	sp|P18761|CAH6_MOUSE (+1)	36 kDa	0	0	0	4
203	AP-1 complex subunit gamma-1 OS=Mus musculus GN=Ap1g1 PE=1 SV=3	sp|P22892|AP1G1_MOUSE (+1)	91 kDa	4	0	0	0
204	Septin-2 OS=Mus musculus GN=Sept2 PE=1 SV=2	sp|P42208|SEPT2_MOUSE (+1)	42 kDa	0	0	0	5
205	Mannose-1-phosphate guanyltransferase beta OS=Mus musculus GN=Gmppb PE=2 SV=1	sp|Q8BTZ7|GMPPB_MOUSE	40 kDa	0	0	0	4
206	Poly [ADP-ribose] polymerase 9 OS=Mus musculus GN=Parp9 PE=1 SV=2	sp|Q8CAS9|PARP9_MOUSE	97 kDa	4	0	0	0
207	Methylthioribose-1-phosphate isomerase OS=Mus musculus GN=Mri1 PE=2 SV=1	sp|Q9CQT1|MTNA_MOUSE	39 kDa	0	0	0	4
208	Conserved oligomeric Golgi complex subunit 5 OS=Mus musculus GN=Cog5 PE=2 SV=3	sp|Q8C0L8|COG5_MOUSE	91 kDa	4	0	0	0
209	Cathepsin Z OS=Mus musculus GN=Ctsz PE=2 SV=1	sp|Q9WUU7|CATZ_MOUSE	34 kDa	0	0	0	4
210	UPF0505 protein C16orf62 homolog OS=Mus musculus PE=2 SV=2	sp|Q8BWQ6|CP062_MOUSE (+3)	109 kDa	0	4	0	0
211	Cathepsin B OS=Mus musculus GN=Ctsb PE=1 SV=2	sp|P10605|CATB_MOUSE	37 kDa	0	0	0	4
212	SEC23-interacting protein OS=Mus musculus GN=Sec23ip PE=4 SV=1	tr|G3X928|G3X928_MOUSE	111 kDa	4	0	0	0
213	Glutamine-dependent NAD(+) synthetase OS=Mus musculus GN=Nadsyn1 PE=2 SV=1	sp|Q711T7|NADE_MOUSE	82 kDa	0	0	4	0
214	Conserved oligomeric Golgi complex subunit 3 OS=Mus musculus GN=Cog3 PE=1 SV=3	sp|Q8CI04|COG3_MOUSE (+1)	93 kDa	0	4	0	0
215	Protein SET OS=Mus musculus GN=Set PE=1 SV=1	sp|Q9EQU5|SET_MOUSE (+1)	33 kDa	0	0	0	4
216	Phosphoglycerate kinase 1 OS=Mus musculus GN=Pgk1 PE=1 SV=4	sp|P09411|PGK1_MOUSE	45 kDa	0	0	0	4
217	Ferritin light chain 1 OS=Mus musculus GN=Ftl1 PE=1 SV=2	sp|P29391|FRIL1_MOUSE (+1)	21 kDa	0	0	0	4
218	Dynactin subunit 2 OS=Mus musculus GN=Dctn2 PE=1 SV=3	sp|Q99KJ8|DCTN2_MOUSE	44 kDa	0	0	0	4
219	Isocitrate dehydrogenase 3 (NAD+) beta OS=Mus musculus GN=Idh3b PE=2 SV=1	tr|Q91VA7|Q91VA7_MOUSE	42 kDa	0	0	0	4
220	F-box only protein 2 OS=Mus musculus GN=Fbxo2 PE=1 SV=1	sp|Q80UW2|FBX2_MOUSE	34 kDa	0	0	0	4
221	Leucine--tRNA ligase, cytoplasmic OS=Mus musculus GN=Lars PE=2 SV=2	sp|Q8BMJ2|SYLC_MOUSE	134 kDa	1	0	2	0
222	Lysyl oxidase homolog 3 OS=Mus musculus GN=Loxl3 PE=2 SV=2	sp|Q9Z175|LOXL3_MOUSE	84 kDa	1	2	0	0
223	Terminal uridylyltransferase 4 OS=Mus musculus GN=Zcchc11 PE=1 SV=2	sp|B2RX14|TUT4_MOUSE (+1)	185 kDa	2	0	0	1
224	Sodium/potassium-transporting ATPase subunit alpha-3 OS=Mus musculus GN=Atp1a3 PE=1 SV=1	sp|Q6PIC6|AT1A3_MOUSE	112 kDa	25	5	0	0
225	N-acetylglucosamine-6-sulfatase OS=Mus musculus GN=Gns PE=2 SV=1	sp|Q8BFR4|GNS_MOUSE	61 kDa	0	1	2	0
226	Lysosome-associated membrane glycoprotein 2 OS=Mus musculus GN=Lamp2 PE=2 SV=2	sp|P17047|LAMP2_MOUSE	46 kDa	2	1	0	0
227	*REV* Death-associated protein kinase 3 OS=Mus musculus GN=Dapk3 PE=1 SV=1	r-sp|O54784|DAPK3_MOUSE	51 kDa	1	0	0	2
228	ATP-dependent RNA helicase DDX1 OS=Mus musculus GN=Ddx1 PE=1 SV=1	sp|Q91VR5|DDX1_MOUSE	83 kDa	0	1	2	0
229	*REV* Neurexin-1-alpha OS=Mus musculus GN=Nrxn1 PE=1 SV=3	r-sp|Q9CS84|NRX1A_MOUSE (+3)	166 kDa	2	1	0	0
230	Unconventional myosin-VIIa OS=Mus musculus GN=Myo7a PE=1 SV=2	sp|P97479|MYO7A_MOUSE (+1)	255 kDa	0	2	1	0
231	Glycine--tRNA ligase OS=Mus musculus GN=Gars PE=1 SV=1	sp|Q9CZD3|SYG_MOUSE	82 kDa	0	0	1	2
232	*REV* Centromere-associated protein E OS=Mus musculus GN=Cenpe PE=1 SV=1	r-sp|Q6RT24|CENPE_MOUSE (+1)	287 kDa	0	2	1	0
233	*REV* M-phase phosphoprotein 8 OS=Mus musculus GN=Mphosph8 PE=1 SV=1	r-sp|Q3TYA6|MPP8_MOUSE	97 kDa	2	1	0	0
234	Cadherin EGF LAG seven-pass G-type receptor 3 OS=Mus musculus GN=Celsr3 PE=2 SV=2	sp|Q91ZI0|CELR3_MOUSE	358 kDa	1	2	0	0
235	Mannosyl-oligosaccharide glucosidase OS=Mus musculus GN=Mogs PE=2 SV=1	sp|Q80UM7|MOGS_MOUSE	92 kDa	0	2	0	1
236	Delta-1-pyrroline-5-carboxylate synthase OS=Mus musculus GN=Aldh18a1 PE=2 SV=2	sp|Q9Z110|P5CS_MOUSE	87 kDa	1	0	2	0
237	Cold shock domain-containing protein E1 OS=Mus musculus GN=Csde1 PE=2 SV=1	sp|Q91W50|CSDE1_MOUSE	89 kDa	2	1	0	0
238	SH3 domain-containing protein 19 OS=Mus musculus GN=Sh3d19 PE=1 SV=2	sp|Q91X43|SH319_MOUSE	86 kDa	2	0	1	0
239	FACT complex subunit SPT16 OS=Mus musculus GN=Supt16h PE=1 SV=2	sp|Q920B9|SP16H_MOUSE (+1)	120 kDa	1	0	2	0
240	|emb|CAA79626.1| cytokeratin 17 [Homo sapiens]gi|15080273|gb|AAH11901.1| Keratin 17 [Homo sapiens]gi|4557701|ref|NP_000413.1| keratin 17 [Homo sapiens]gi|48735384|gb|AAH72019.1| Keratin 17 [Homo sapiens]gi|33991652|gb|AAH56421.1| Keratin 17 [Homo sapiens]gi|14198021|gb|AAH00159.2| Keratin 17 [Homo sapiens]gi|422802|pir||S30433 keratin 17, type I, cytoskeletal - humangi|34075|emb|CAA44451.1| unnam…	gi|30379	48 kDa	0	0	0	10
241	Guanine nucleotide-binding protein G(i) subunit alpha-2 OS=Mus musculus GN=Gnai2 PE=1 SV=5	sp|P08752|GNAI2_MOUSE	40 kDa	0	0	0	4
242	Solute carrier family 2, facilitated glucose transporter member 1 OS=Mus musculus GN=Slc2a1 PE=1 SV=4	sp|P17809|GTR1_MOUSE	54 kDa	0	0	0	3
243	78 kDa glucose-regulated protein OS=Mus musculus GN=Hspa5 PE=1 SV=3	sp|P20029|GRP78_MOUSE	72 kDa	0	0	3	0
244	Fumarylacetoacetase OS=Mus musculus GN=Fah PE=1 SV=2	sp|P35505|FAAA_MOUSE	46 kDa	0	0	0	3
245	ATP synthase subunit beta, mitochondrial OS=Mus musculus GN=Atp5b PE=1 SV=2	sp|P56480|ATPB_MOUSE	56 kDa	0	0	0	3
246	Isocitrate dehydrogenase [NAD] subunit gamma 1, mitochondrial OS=Mus musculus GN=Idh3g PE=1 SV=1	sp|P70404|IDHG1_MOUSE	43 kDa	0	0	0	3
247	T-complex protein 1 subunit eta OS=Mus musculus GN=Cct7 PE=1 SV=1	sp|P80313|TCPH_MOUSE	60 kDa	0	0	0	3
248	Sodium/potassium-transporting ATPase subunit beta-3 OS=Mus musculus GN=Atp1b3 PE=1 SV=1	sp|P97370|AT1B3_MOUSE	32 kDa	0	0	0	3
249	Cullin-4A OS=Mus musculus GN=Cul4a PE=1 SV=1	sp|Q3TCH7|CUL4A_MOUSE	88 kDa	0	0	6	0
250	Scavenger receptor class B member 1 OS=Mus musculus GN=Scarb1 PE=1 SV=1	sp|Q61009|SCRB1_MOUSE	57 kDa	0	0	3	0
251	Bleomycin hydrolase OS=Mus musculus GN=Blmh PE=2 SV=1	sp|Q8R016|BLMH_MOUSE (+1)	53 kDa	0	0	0	3
252	Rho guanine nucleotide exchange factor 7 OS=Mus musculus GN=Arhgef7 PE=1 SV=2	sp|Q9ES28|ARHG7_MOUSE (+1)	97 kDa	0	0	3	0
253	Transient receptor potential cation channel subfamily V member 2 OS=Mus musculus GN=Trpv2 PE=1 SV=2	sp|Q9WTR1|TRPV2_MOUSE	86 kDa	0	0	3	0
254	3'(2'),5'-bisphosphate nucleotidase 1 OS=Mus musculus GN=Bpnt1 PE=1 SV=2	sp|Q9Z0S1|BPNT1_MOUSE	33 kDa	0	0	0	3
255	Oas1g protein OS=Mus musculus GN=Oas1g PE=2 SV=1	tr|Q05BJ7|Q05BJ7_MOUSE (+2)	27 kDa	0	0	0	3
256	Protein FAM91A1 OS=Mus musculus GN=Fam91a1 PE=1 SV=1	sp|Q3UVG3|F91A1_MOUSE	93 kDa	3	0	0	0
257	Acetyl-CoA acetyltransferase, cytosolic OS=Mus musculus GN=Acat2 PE=1 SV=2	sp|Q8CAY6|THIC_MOUSE (+1)	41 kDa	0	0	0	3
258	Thyroid adenoma-associated protein homolog OS=Mus musculus GN=Thada PE=2 SV=1	sp|A8C756|THADA_MOUSE	217 kDa	3	0	0	0
259	Serine/threonine-protein phosphatase 2A activator OS=Mus musculus GN=Ppp2r4 PE=1 SV=1	sp|P58389|PTPA_MOUSE	37 kDa	0	0	0	3
260	Interleukin enhancer-binding factor 3 OS=Mus musculus GN=Ilf3 PE=1 SV=2	sp|Q9Z1X4|ILF3_MOUSE (+1)	96 kDa	0	3	0	0
261	Heterogeneous nuclear ribonucleoproteins C1/C2 OS=Mus musculus GN=Hnrnpc PE=1 SV=1	sp|Q9Z204|HNRPC_MOUSE	34 kDa	0	0	0	3
262	Cathepsin D OS=Mus musculus GN=Ctsd PE=1 SV=1	sp|P18242|CATD_MOUSE (+1)	45 kDa	0	0	0	3
263	Translation initiation factor eIF-2B subunit epsilon OS=Mus musculus GN=Eif2b5 PE=1 SV=1	sp|Q8CHW4|EI2BE_MOUSE	80 kDa	0	0	3	0
264	Protein Rbm15 OS=Mus musculus GN=Rbm15 PE=2 SV=1	tr|Q0VBL3|Q0VBL3_MOUSE	106 kDa	0	3	0	0
265	Guanine nucleotide-binding protein G(s) subunit alpha isoforms XLas OS=Mus musculus GN=Gnas PE=2 SV=1	sp|Q6R0H7|GNAS1_MOUSE (+1)	122 kDa	0	0	0	4
266	Splicing factor, proline- and glutamine-rich OS=Mus musculus GN=Sfpq PE=1 SV=1	sp|Q8VIJ6|SFPQ_MOUSE	75 kDa	0	3	0	0
267	Splicing factor 3A subunit 3 OS=Mus musculus GN=Sf3a3 PE=2 SV=2	sp|Q9D554|SF3A3_MOUSE	59 kDa	0	0	0	3
268	|ref|NP_775109.1| keratin 6 isoform K6e [Homo sapiens]gi|908803|gb|AAC41770.1| keratin type IIgi|2119223|pir||I61770 keratin 6e, type II - human	gi|27465517	60 kDa	0	0	0	21
269	Small subunit processome component 20 homolog OS=Mus musculus GN=Utp20 PE=2 SV=2	sp|Q5XG71|UTP20_MOUSE (+1)	318 kDa	0	0	0	4
270	*REV* Girdin OS=Mus musculus GN=Ccdc88a PE=1 SV=2	r-sp|Q5SNZ0|GRDN_MOUSE	216 kDa	0	2	0	0
271	GTP-binding protein 1 OS=Mus musculus GN=Gtpbp1 PE=1 SV=2	sp|O08582|GTPB1_MOUSE	72 kDa	0	0	2	0
272	Glucosidase 2 subunit beta OS=Mus musculus GN=Prkcsh PE=1 SV=1	sp|O08795|GLU2B_MOUSE	59 kDa	0	0	2	0
273	Exocyst complex component 4 OS=Mus musculus GN=Exoc4 PE=1 SV=2	sp|O35382|EXOC4_MOUSE	111 kDa	0	0	2	0
274	ATPase Asna1 OS=Mus musculus GN=Asna1 PE=1 SV=2	sp|O54984|ASNA_MOUSE	39 kDa	0	0	0	2
275	WD repeat-containing protein 1 OS=Mus musculus GN=Wdr1 PE=1 SV=3	sp|O88342|WDR1_MOUSE	66 kDa	0	0	0	2
276	26S protease regulatory subunit 6A OS=Mus musculus GN=Psmc3 PE=1 SV=2	sp|O88685|PRS6A_MOUSE (+2)	50 kDa	0	0	0	2
277	Integrin beta-1 OS=Mus musculus GN=Itgb1 PE=1 SV=1	sp|P09055|ITB1_MOUSE	88 kDa	0	2	0	0
278	Lysosome-associated membrane glycoprotein 1 OS=Mus musculus GN=Lamp1 PE=1 SV=2	sp|P11438|LAMP1_MOUSE	44 kDa	2	0	0	0
279	26S proteasome non-ATPase regulatory subunit 3 OS=Mus musculus GN=Psmd3 PE=1 SV=3	sp|P14685|PSMD3_MOUSE	61 kDa	0	0	0	2
280	Putative helicase MOV-10 OS=Mus musculus GN=Mov10 PE=1 SV=2	sp|P23249|MOV10_MOUSE (+2)	114 kDa	0	2	0	0
281	Talin-1 OS=Mus musculus GN=Tln1 PE=1 SV=2	sp|P26039|TLN1_MOUSE	270 kDa	0	2	0	0
282	Tryptophan--tRNA ligase, cytoplasmic OS=Mus musculus GN=Wars PE=1 SV=2	sp|P32921|SYWC_MOUSE	54 kDa	0	0	0	2
283	Synaptotagmin-4 OS=Mus musculus GN=Syt4 PE=2 SV=2	sp|P40749|SYT4_MOUSE	48 kDa	0	0	0	2
284	26S protease regulatory subunit 7 OS=Mus musculus GN=Psmc2 PE=1 SV=5	sp|P46471|PRS7_MOUSE (+1)	49 kDa	0	0	0	2
285	Peroxisomal multifunctional enzyme type 2 OS=Mus musculus GN=Hsd17b4 PE=1 SV=3	sp|P51660|DHB4_MOUSE	79 kDa	0	0	2	0
286	Galactocerebrosidase OS=Mus musculus GN=Galc PE=1 SV=2	sp|P54818|GALC_MOUSE	77 kDa	0	0	2	0
287	Monocarboxylate transporter 4 OS=Mus musculus GN=Slc16a3 PE=1 SV=1	sp|P57787|MOT4_MOUSE	50 kDa	0	0	0	2
288	RuvB-like 1 OS=Mus musculus GN=Ruvbl1 PE=1 SV=1	sp|P60122|RUVB1_MOUSE (+1)	50 kDa	0	0	0	2
289	Alpha-centractin OS=Mus musculus GN=Actr1a PE=2 SV=1	sp|P61164|ACTZ_MOUSE	43 kDa	0	0	0	2
290	DDB1- and CUL4-associated factor 7 OS=Mus musculus GN=Dcaf7 PE=2 SV=1	sp|P61963|DCAF7_MOUSE	39 kDa	0	0	0	2
291	26S protease regulatory subunit 4 OS=Mus musculus GN=Psmc1 PE=1 SV=1	sp|P62192|PRS4_MOUSE	49 kDa	0	0	0	2
292	Integrin alpha-4 OS=Mus musculus GN=Itga4 PE=1 SV=1	sp|Q00651|ITA4_MOUSE (+1)	116 kDa	0	2	0	0
293	Creatine kinase B-type OS=Mus musculus GN=Ckb PE=1 SV=1	sp|Q04447|KCRB_MOUSE	43 kDa	0	0	0	2
294	Nuclear cap-binding protein subunit 1 OS=Mus musculus GN=Ncbp1 PE=1 SV=2	sp|Q3UYV9|NCBP1_MOUSE	92 kDa	0	0	2	0
295	Heterogeneous nuclear ribonucleoprotein D0 OS=Mus musculus GN=Hnrnpd PE=1 SV=2	sp|Q60668|HNRPD_MOUSE (+4)	38 kDa	0	0	0	2
296	Immunity-related GTPase family M protein 1 OS=Mus musculus GN=Irgm1 PE=1 SV=1	sp|Q60766|IRGM1_MOUSE (+1)	47 kDa	0	0	0	2
297	D-3-phosphoglycerate dehydrogenase OS=Mus musculus GN=Phgdh PE=1 SV=3	sp|Q61753|SERA_MOUSE	57 kDa	0	0	0	2
298	Protein NDRG1 OS=Mus musculus GN=Ndrg1 PE=1 SV=1	sp|Q62433|NDRG1_MOUSE	43 kDa	0	0	0	2
299	Semaphorin-4C OS=Mus musculus GN=Sema4c PE=1 SV=1	sp|Q64151|SEM4C_MOUSE	93 kDa	0	2	0	0
300	Trifunctional enzyme subunit alpha, mitochondrial OS=Mus musculus GN=Hadha PE=1 SV=1	sp|Q8BMS1|ECHA_MOUSE	83 kDa	0	0	2	0
301	Dipeptidyl peptidase 9 OS=Mus musculus GN=Dpp9 PE=2 SV=2	sp|Q8BVG4|DPP9_MOUSE	98 kDa	0	2	0	0
302	Coiled-coil domain-containing protein 132 OS=Mus musculus GN=Ccdc132 PE=1 SV=2	sp|Q8CI71|CC132_MOUSE (+1)	111 kDa	0	0	0	2
303	Eukaryotic peptide chain release factor GTP-binding subunit ERF3A OS=Mus musculus GN=Gspt1 PE=1 SV=2	sp|Q8R050|ERF3A_MOUSE	69 kDa	0	0	2	0
304	Gamma-tubulin complex component 2 OS=Mus musculus GN=Tubgcp2 PE=2 SV=2	sp|Q921G8|GCP2_MOUSE	103 kDa	2	0	0	0
305	3-ketoacyl-CoA thiolase A, peroxisomal OS=Mus musculus GN=Acaa1a PE=2 SV=1	sp|Q921H8|THIKA_MOUSE (+2)	44 kDa	0	0	0	2
306	Insulin-degrading enzyme OS=Mus musculus GN=Ide PE=1 SV=1	sp|Q9JHR7|IDE_MOUSE (+1)	118 kDa	2	0	0	0
307	Acid ceramidase OS=Mus musculus GN=Asah1 PE=1 SV=1	sp|Q9WV54|ASAH1_MOUSE	45 kDa	0	0	0	2
308	Protein Chadl OS=Mus musculus GN=Chadl PE=4 SV=1	tr|E9Q7T7|E9Q7T7_MOUSE (+2)	81 kDa	0	0	2	0
309	N-acetylneuraminic acid synthase (Sialic acid synthase) OS=Mus musculus GN=Nans PE=2 SV=1	tr|Q99J77|Q99J77_MOUSE	40 kDa	0	0	0	2
310	Neutral amino acid transporter ASCT2 OS=Mus musculus GN=Slc1a5 PE=2 SV=1	tr|Q9ESU7|Q9ESU7_MOUSE	58 kDa	0	0	2	0
311	Protein Sec24b (Fragment) OS=Mus musculus GN=Sec24b PE=4 SV=1	tr|F6VJC5|F6VJC5_MOUSE (+1)	83 kDa	0	0	2	0
312	Junction plakoglobin OS=Mus musculus GN=Jup PE=1 SV=3	sp|Q02257|PLAK_MOUSE	82 kDa	0	2	0	0
313	*REV* Poly [ADP-ribose] polymerase 9 OS=Mus musculus GN=Parp9 PE=4 SV=1	r-tr|H7BWY5|H7BWY5_MOUSE (+1)	67 kDa	0	2	0	0
314	Alpha-methylacyl-CoA racemase OS=Mus musculus GN=Amacr PE=1 SV=4	sp|O09174|AMACR_MOUSE	42 kDa	0	0	0	2
315	Adenylosuccinate lyase OS=Mus musculus GN=Adsl PE=2 SV=2	sp|P54822|PUR8_MOUSE	55 kDa	0	0	0	2
316	Heterogeneous nuclear ribonucleoprotein A/B OS=Mus musculus GN=Hnrnpab PE=1 SV=1	sp|Q99020|ROAA_MOUSE (+2)	31 kDa	0	0	0	2
317	Nicotinamide phosphoribosyltransferase OS=Mus musculus GN=Nampt PE=1 SV=1	sp|Q99KQ4|NAMPT_MOUSE	55 kDa	0	0	0	2
318	*REV* Thioredoxin reductase 3 OS=Mus musculus GN=Txnrd3 PE=4 SV=2	r-tr|D3Z0H7|D3Z0H7_MOUSE (+1)	55 kDa	0	0	0	2
319	CD63 antigen OS=Mus musculus GN=Cd63 PE=1 SV=2	sp|P41731|CD63_MOUSE	26 kDa	0	0	0	2
320	Hexokinase-2 OS=Mus musculus GN=Hk2 PE=1 SV=1	sp|O08528|HXK2_MOUSE (+1)	103 kDa	0	0	2	0
321	Activating signal cointegrator 1 complex subunit 3-like 1 OS=Mus musculus GN=Snrnp200 PE=2 SV=1	tr|Q6P4T2|Q6P4T2_MOUSE	245 kDa	0	2	0	0
322	C-terminal-binding protein 2 OS=Mus musculus GN=Ctbp2 PE=1 SV=2	sp|P56546|CTBP2_MOUSE (+1)	49 kDa	0	0	0	2
323	Telomere-associated protein RIF1 OS=Mus musculus GN=Rif1 PE=1 SV=2	sp|Q6PR54|RIF1_MOUSE	266 kDa	2	0	0	0
324	Protein Ppp1r9a OS=Mus musculus GN=Ppp1r9a PE=4 SV=1	tr|H3BJD6|H3BJD6_MOUSE	144 kDa	0	0	0	2
325	*REV* Multiple epidermal growth factor-like domains protein 8 OS=Mus musculus GN=Megf8 PE=2 SV=2	r-sp|P60882|MEGF8_MOUSE	297 kDa	2	0	0	0
326	Wiskott-Aldrich syndrome protein family member 2 OS=Mus musculus GN=Wasf2 PE=1 SV=1	sp|Q8BH43|WASF2_MOUSE	54 kDa	0	0	2	0
327	AP-1 complex subunit gamma-like 2 OS=Mus musculus GN=Ap1g2 PE=2 SV=2	sp|O88512|AP1G2_MOUSE	88 kDa	0	2	0	0
328	WD repeat-containing protein 48 OS=Mus musculus GN=Wdr48 PE=1 SV=1	sp|Q8BH57|WDR48_MOUSE	76 kDa	0	0	2	0
329	Catenin alpha-1 OS=Mus musculus GN=Ctnna1 PE=1 SV=1	sp|P26231|CTNA1_MOUSE	100 kDa	2	0	0	0
330	Vacuolar protein sorting-associated protein 18 homolog OS=Mus musculus GN=Vps18 PE=1 SV=2	sp|Q8R307|VPS18_MOUSE	110 kDa	2	0	0	0
331	*REV* Eukaryotic translation initiation factor 3 subunit A OS=Mus musculus GN=Eif3a PE=1 SV=5	r-sp|P23116|EIF3A_MOUSE	162 kDa	0	0	0	2
332	CD109 antigen OS=Mus musculus GN=Cd109 PE=2 SV=1	sp|Q8R422|CD109_MOUSE	162 kDa	0	2	0	0
333	Ribosomal protein S6 kinase alpha-3 OS=Mus musculus GN=Rps6ka3 PE=1 SV=2	sp|P18654|KS6A3_MOUSE (+8)	84 kDa	0	0	2	0
334	Nebulin OS=Mus musculus GN=Neb PE=4 SV=1	tr|A2AQB2|A2AQB2_MOUSE	353 kDa	2	0	0	0
335	*REV* ATP-binding cassette sub-family A member 9 OS=Mus musculus GN=Abca9 PE=1 SV=2	r-sp|Q8K449|ABCA9_MOUSE	183 kDa	0	0	2	0
336	cAMP-specific 3',5'-cyclic phosphodiesterase 4A OS=Mus musculus GN=Pde4a PE=2 SV=2	sp|O89084|PDE4A_MOUSE	94 kDa	0	0	0	2
337	SPARC OS=Mus musculus GN=Sparc PE=1 SV=1	sp|P07214|SPRC_MOUSE (+1)	34 kDa	0	0	0	2
338	NEDD8-conjugating enzyme Ubc12 (Fragment) OS=Mus musculus GN=Ube2m PE=4 SV=1	tr|F6YXS3|F6YXS3_MOUSE	15 kDa	2	0	0	0
339	NADH-ubiquinone oxidoreductase 75 kDa subunit, mitochondrial OS=Mus musculus GN=Ndufs1 PE=1 SV=2	sp|Q91VD9|NDUS1_MOUSE	80 kDa	0	0	2	0
340	Protein C330019G07Rik OS=Mus musculus GN=Prl14l PE=4 SV=1	tr|E9Q7C4|E9Q7C4_MOUSE	216 kDa	0	0	0	2
END OF FILE

### Sheet: Publication Report
Publication Report Details
project-3588, Publication report created on 02/20/2022
Experiment: project-3588
	Peak List Generator: unknown
		Version: unknown
		Charge States Calculated: unknown
		Deisotoped: unknown
		Textual Annotation: unknown
	Database Set: 1 Database
		Database Name: the uniprot-mouse-reference-canonical_20121112_rev database
			Version: unknown
			Taxonomy: All Entries
			Number of Proteins: 86222
		Does database contain common contaminants?: unknown
	Search Engine Set: 2 Search Engines
		Search Engine: Sequest
			Version: 27, rev. 12
			Samples: All Samples
			Fragment Tolerance: 0.00 Da (Monoisotopic)
			Parent Tolerance: 2.5 Da (Monoisotopic)
			Fixed Modifications:
			Variable Modifications: +16 on M (Oxidation), +57 on C (Carbamidomethyl)
			Database: the uniprot-mouse-reference-canonical_20121112_rev database (unknown version, 86222 entries)
			Digestion Enzyme: Trypsin
			Max Missed Cleavages: 10
			Probability Model:
				mcdonah_arp_3588_DH_020514b_Sample-1_Band-1_10percent.all.zip: Peptide Prophet [+1,+2,+3 and above]
				mcdonah_arp_3588_DH_020514b_Sample-2_Band-2_10percent.all.zip: Peptide Prophet [+1,+2,+3 and above]
				mcdonah_arp_3588_DH_020514b_Sample-3_Band-3_10percent.all.zip: Peptide Prophet [+1,+2,+3 and above]
				mcdonah_arp_3588_DH_020514b_Sample-4_Band-4_10percent.all.zip: Peptide Prophet [+1,+2,+3 and above]
		Search Engine: X! Tandem
			Version: CYCLONE (2010.12.01.1)
			Samples: All Samples
			Fragment Tolerance: 0.50 Da (Monoisotopic)
			Parent Tolerance: 2.5 Da (Monoisotopic)
			Fixed Modifications:
			Variable Modifications: -18 on Peptide N-Terminal (Glu->pyro-Glu), -17 on Peptide N-Terminal (Ammonia-loss), -17 on Peptide N-Terminal (Gln->pyro-Glu), +16 on M (Oxidation), +57 on C (Carbamidomethyl)
			Database: the uniprot-mouse-reference-canonical_20121112_rev database (unknown version, 86222 entries)
			Digestion Enzyme: Trypsin
			Max Missed Cleavages: 10
			Probability Model:
				mcdonah_arp_3588_DH_020514b_Sample-1_Band-1_10percent.all.zip: Peptide Prophet [+1,+2,+3 and above]
				mcdonah_arp_3588_DH_020514b_Sample-2_Band-2_10percent.all.zip: Peptide Prophet [+1,+2,+3 and above]
				mcdonah_arp_3588_DH_020514b_Sample-3_Band-3_10percent.all.zip: Peptide Prophet [+1,+2,+3 and above]
				mcdonah_arp_3588_DH_020514b_Sample-4_Band-4_10percent.all.zip: Peptide Prophet [+1,+2,+3 and above]
	Scaffold: Version: Scaffold_4.8.8
		Modification Metadata Set: Unknown modifications
			Source: Unknown
			Comment:
		Protein Grouping Strategy: Experiment-wide grouping with binary peptide-protein weights
		Peptide Thresholds: 50.0% minimum
		Protein Thresholds: 81.0% minimum and 2 peptides minimum
		Peptide FDR: 0.8% (Decoy)
		Protein FDR: 3.3% (Decoy)
		GO Annotation Source(s): Unknown
		Alternate ID Source(s):
DATABASE SEARCHING-- Tandem mass spectra were extracted by [unknown] version
[unknown]. Charge state deconvolution and deisotoping were not performed. All
MS/MS samples were analyzed using Sequest (Thermo Fisher Scientific, San Jose,
CA, USA; version 27, rev. 12) and X! Tandem (The GPM, thegpm.org; version
CYCLONE (2010.12.01.1)). Sequest was set up to search the
uniprot-mouse-reference-canonical_20121112_rev database (unknown version, 86222
entries) assuming the digestion enzyme trypsin. X! Tandem was set up to search
the uniprot-mouse-reference-canonical_20121112_rev database (unknown version,
86222 entries) also assuming trypsin. Sequest was searched with a fragment ion
mass tolerance of 0.00 Da and a parent ion tolerance of 2.5 Da. X! Tandem was
searched with a fragment ion mass tolerance of 0.50 Da and a parent ion
tolerance of 2.5 Da. Glu->pyro-Glu of the n-terminus, ammonia-loss of the
n-terminus, gln->pyro-Glu of the n-terminus, oxidation of methionine and
carbamidomethyl of cysteine were specified in X! Tandem as variable
modifications. Oxidation of methionine and carbamidomethyl of cysteine were
specified in Sequest as variable modifications.
CRITERIA FOR PROTEIN IDENTIFICATION-- Scaffold (version Scaffold_4.8.8, Proteome
Software Inc., Portland, OR) was used to validate MS/MS based peptide and
protein identifications. Peptide identifications were accepted if they could be
established at greater than 50.0% probability to achieve an FDR less than 5.0%
by the Peptide Prophet algorithm (Keller, A et al Anal. Chem.
2002;74(20):5383-92). Protein identifications were accepted if they could be
established at greater than 81.0% probability to achieve an FDR less than 5.0%
and contained at least 2 identified peptides. Protein probabilities were
assigned by the Protein Prophet algorithm (Nesvizhskii, Al et al Anal. Chem.
2003;75(17):4646-58). Proteins that contained similar peptides and could not be
differentiated based on MS/MS analysis alone were grouped to satisfy the
principles of parsimony.
